# PathGPS: Discover shared genetic architecture using biobank data

**DOI:** 10.1101/2022.05.01.490230

**Authors:** Zijun Gao, Trevor Hastie, Qingyuan Zhao

## Abstract

The increasing availability and scale of Genome Wide Association Studies (GWAS) bring new horizons for understanding biological mechanisms. PathGPS is an exploratory method that discovers genetic architecture using GWAS summary data. It can separate genetic components from unobserved environmental factors and extract clusters of genes and traits associated with the same biological pathways. When applying to a metabolomics dataset and the UK Biobank, PathGPS confirms several known gene-trait clusters and suggest many new hypotheses for future investigations.
