## Supplemental Tables for "PathGPS: Discover shared genetic architecture using biobank data": biobankUMAP.csv

Cluster	Name	Phenotype description/candidate gene	eQTL
VTE	I26	Diagnoses - main ICD10: I26 Pulmonary embolism
Venous thromboembolism	I80	Diagnoses - main ICD10: I80 Phlebitis and thrombophlebitis
	I95	Diagnoses - main ICD10: I95 Hypotension
	I9_DVTANDPULM	DVT of lower extremities and pulmonary embolism
	I9_PHLETHROMBDVTLOW	DVT of lower extremities
	I9_VTE	Venous thromboembolism
	OTHER_ILD_CVD_COMORB	Other ILD-related CVD-co-morbidities
	20002_1093	Non-cancer illness code, self-reported: pulmonary embolism +/- dvt
	20002_1094	Non-cancer illness code, self-reported: deep venous thrombosis (dvt)
	20003_1140888266	Treatment/medication code: warfarin
	6152_5	Blood clot, DVT, bronchitis, emphysema, asthma, rhinitis, eczema, allergy diagnosed by doctor: Blood clot in the leg (DVT)
	6152_7	Blood clot, DVT, bronchitis, emphysema, asthma, rhinitis, eczema, allergy diagnosed by doctor: Blood clot in the lung
	rs1209731	NME7
CVD	I21	Diagnoses - main ICD10: I21 Acute myocardial infarction
Cardiovascular infarction, high blood pressure	I9_CHD	Major coronary heart disease event
	I9_CHD_NOREV	Major coronary heart disease event excluding revascularizations
	I9_IHD	Ischaemic heart disease, wide definition
	I9_MI	Myocardial infarction
	I9_MI_STRICT	Myocardial infarction, strict
	20002_1065	Non-cancer illness code, self-reported: hypertension
	20002_1473	Non-cancer illness code, self-reported: high cholesterol
	3476	Difficulty not smoking for 1 day
	6150_4	Vascular/heart problems diagnosed by doctor: High blood pressure
	rs4832059	SNORD112
Fat-free	20015_irnt	Sitting height
Fat-free mass	20153_irnt	Forced expiratory volume in 1-second (FEV1), predicted
	21002_irnt	Weight
	23101_irnt	Whole body fat-free mass
	23102_irnt	Whole body water mass
	23105_irnt	Basal metabolic rate
	23113_irnt	Leg fat-free mass (right)
	23114_irnt	Leg predicted mass (right)
	23117_irnt	Leg fat-free mass (left)
	23118_irnt	Leg predicted mass (left)
	23121_irnt	Arm fat-free mass (right)
	23122_irnt	Arm predicted mass (right)
	23125_irnt	Arm fat-free mass (left)
	23126_irnt	Arm predicted mass (left)
	23129_irnt	Trunk fat-free mass
	23130_irnt	Trunk predicted mass
	50_irnt	Standing height
	rs142599545	ID4
	rs184909742	SOX6
	rs75319806	Metazoa_SRP
	rs837582	LEPREL1
Fat	I48	Diagnoses - main ICD10: I48 Atrial fibrillation and flutter
Fat mass	102_irnt	Pulse rate, automated reading
	1558	Alcohol intake frequency
	1757	Facial aging
	20003_1140861924	Treatment/medication code: bezafibrate
	20003_1140861954	Treatment/medication code: fenofibrate
	20003_1140861958	Treatment/medication code: simvastatin
	20003_1140861998	Treatment/medication code: ventolin 100micrograms inhaler
	20003_1140888570	Treatment/medication code: flecainide
	20003_2038459814	Treatment/medication code: digoxin
	20154_irnt	Forced expiratory volume in 1-second (FEV1), predicted percentage
	20406	Ever addicted to alcohol
	23111_irnt	Leg fat percentage (right)
	23115_irnt	Leg fat percentage (left)
	23119_irnt	Arm fat percentage (right)
	2316	Wheeze or whistling in the chest in last year
	30080_irnt	Platelet count
	30090_irnt	Platelet crit
	30100_irnt	Mean platelet (thrombocyte) volume
	30110_irnt	Platelet distribution width
	30150	Eosinophill count
	30210_irnt	Eosinophill percentage
	4080_irnt	Systolic blood pressure, automated reading
	4119_irnt	Ankle spacing width (right)
	4194_irnt	Pulse rate
	5983_irnt	ECG, heart rate
	6033_irnt	Maximum heart rate during fitness test
	rs114694170	CTC-454M9.1
	rs118017259	FAM101A
	rs138062434	RP11-512M8.5
	rs146870349	TMEM120B
	rs17758695	BCL2
	rs2038479	DNM3
	rs34592828	CTD-2384B11.2
	rs415064	TUBB1
	rs6749308	NCKAP5
	rs73229934	RP11-347I19.3
	rs78909033	RNPEPL1
Skin/hair	C3_OTHER_SKIN	Other malignant neoplasms of skin
	C3_SKIN	Malignant neoplasm of skin
	C44	Diagnoses - main ICD10: C44 Other malignant neoplasms of skin
	C_OTHER_SKIN	Other malignant neoplasms of skin
	C_SKIN
	1717	Skin colour
	1727	Ease of skin tanning
	1737	Childhood sunburn occasions
	1747_1	Hair colour (natural, before greying): Blonde
	1747_2	Hair colour (natural, before greying): Red
	1747_3	Hair colour (natural, before greying): Light brown
	1747_4	Hair colour (natural, before greying): Dark brown
	1747_5	Hair colour (natural, before greying): Black
	1747_6	Hair colour (natural, before greying): Other
	2267	Use of sun/uv protection
	2887	Number of cigarettes previously smoked daily
	rs1354127	SLC45A2
	rs141202135	ZDHHC17
	rs141887299	HERC2
	rs143837938	DBNDD1
	rs17108489	NRXN3
	rs189893622	HERC2
	rs56020497	PIGU	Whole_Blood, Nerve_Tibial, Heart_Atrial_Appendage
	rs57525174	RXFP3
	rs6497279	HERC2
	rs76925859	HERC2	Whole_Blood, Lymphoblastoid_EUR_exonlevel
BMD	20003_1141146138	Treatment/medication code: lipitor 10mg tablet
Bone mineral density	20003_1141146234	Treatment/medication code: atorvastatin
	3144_irnt	Heel Broadband ultrasound attenuation, direct entry
	3147_irnt	Heel quantitative ultrasound index (QUI), direct entry
	3148_irnt	Heel bone mineral density (BMD)
	4101_irnt	Heel broadband ultrasound attenuation (left)
	4104_irnt	Heel quantitative ultrasound index (QUI), direct entry (left)
	4105_irnt	Heel bone mineral density (BMD) (left)
	4106_irnt	Heel bone mineral density (BMD) T-score, automated (left)
	4120_irnt	Heel broadband ultrasound attenuation (right)
	4123_irnt	Heel quantitative ultrasound index (QUI), direct entry (right)
	4124_irnt	Heel bone mineral density (BMD) (right)
	4125_irnt	Heel bone mineral density (BMD) T-score, automated (right)
	78_irnt	Heel bone mineral density (BMD) T-score, automated
	rs148123101	RP11-389E17.1
	rs3779381	WNT16	Whole_Blood
	rs7919753	RP11-556E13.1
	rs9606139	AC000093.3	Adipose_Subcutaneous, Skin_Not_Sun_Exposed_Suprapubic, Skin_Sun_Exposed_Lower_leg
RBC	20002_1445	Non-cancer illness code, self-reported: clotting disorder/excessive bleeding
Red blood cell	20002_1451	Non-cancer illness code, self-reported: hereditary/genetic haematological disorder
	E83	Diagnoses - main ICD10: E83 Disorders of mineral metabolism
	IX_CIRCULATORY	Diseases of the circulatory system
	20002_1223	Non-cancer illness code, self-reported: type 2 diabetes
	20002_1471	Non-cancer illness code, self-reported: atrial fibrillation
	20003_1141192736	Treatment/medication code: ezetimibe
	20022_irnt	Birth weight
	2247_0	Hearing difficulty/problems: No
	2247_1	Hearing difficulty/problems: Yes
	30010_irnt	Red blood cell (erythrocyte) count
	30020_irnt	Haemoglobin concentration
	30030_irnt	Haematocrit percentage
	30040_irnt	Mean corpuscular volume
	30050_irnt	Mean corpuscular haemoglobin
	30060_irnt	Mean corpuscular haemoglobin concentration
	30070_irnt	Red blood cell (erythrocyte) distribution width
	30240_irnt	Reticulocyte percentage
	30250_irnt	Reticulocyte count
	30260_irnt	Mean reticulocyte volume
	30270_irnt	Mean sphered cell volume
	30280_irnt	Immature reticulocyte fraction
	30290_irnt	High light scatter reticulocyte percentage
	30300_irnt	High light scatter reticulocyte count
	rs10194007	RP11-764E7.1
	rs115018790	PELO	Cells_Transformed_fibroblasts, Whole_Blood, Skin_Sun_Exposed_Lower_leg
	rs115235513	HCG17
	rs12461028	KANK2	Artery_Tibial, Whole_Blood
	rs218264	AC006552.1
	rs66593272	ANK1
	rs78273613	SLC17A3	Cells_Transformed_fibroblasts, Adipose_Subcutaneous, Artery_Aorta
	rs9399136	HBS1L	Muscle_Skeletal, Nerve_Tibial, Artery_Tibial
	rs9471708	CCND3	Cells_Transformed_fibroblasts, Skin_Sun_Exposed_Lower_leg, Nerve_Tibial
Lymphs	20002_1111	Non-cancer illness code, self-reported: asthma
Lymphocyte cell	20003_1140884600	Treatment/medication code: metformin
	2443	Diabetes diagnosed by doctor
	30000_irnt	White blood cell (leukocyte) count
	30120_irnt	Lymphocyte count
	30130_irnt	Monocyte count
	30140_irnt	Neutrophill count
	30180_irnt	Lymphocyte percentage
	30190_irnt	Monocyte percentage
	30200_irnt	Neutrophill percentage
	6152_8	Blood clot, DVT, bronchitis, emphysema, asthma, rhinitis, eczema, allergy diagnosed by doctor: Asthma
	rs1375493	ITGA4	Whole_Blood
	rs138028125	PAN3
	rs150649461	GFI1
	rs1800973	LYZ	Brain_PUTM, Brain_CRBL
	rs2228467	CYP8B1
	rs76428106	FLT3
FEV	20150_irnt	Forced expiratory volume in 1-second (FEV1), Best measure
Forced expiratory volume	20151_irnt	Forced vital capacity (FVC), Best measure
	3062_irnt	Forced vital capacity (FVC)
	3063_irnt	Forced expiratory volume in 1-second (FEV1)
	3064_irnt	Peak expiratory flow (PEF)
	rs144822019	RP11-257A22.1
Diabetes	1249	Past tobacco smoking
Smoking	20002_1220	Non-cancer illness code, self-reported: diabetes
Alcohol	20002_1226	Non-cancer illness code, self-reported: hypothyroidism/myxoedema
	20003_1140883066	Treatment/medication code: insulin product
	20003_1141171646	Treatment/medication code: pioglitazone
	20003_1141191044	Treatment/medication code: levothyroxine sodium
	20116_0	Smoking status: Never
	20160	Ever smoked
	20403	Amount of alcohol drunk on a typical drinking day
	20414	Frequency of drinking alcohol
	20416	Frequency of consuming six or more units of alcohol
	22127	Doctor diagnosed asthma
	23099_irnt	Body fat percentage
	2986	Started insulin within one year diagnosis of diabetes
	30160	Basophill count
	30220_irnt	Basophill percentage
	6148_1	Eye problems/disorders: Diabetes related eye disease
	6154_3	Medication for pain relief, constipation, heartburn: Paracetamol
	rs183572109	U6
	rs28378165	AC090825.2	Lung, Adipose_Subcutaneous, Nerve_Tibial
	rs4698348	RP11-665G4.1
	rs73942831	RP11-720L2.4
